# Genome-wide Quantification of Polycistronic Transcription in *Leishmania major*

**DOI:** 10.1101/2023.11.23.568479

**Authors:** Janne Grünebast, Stephan Lorenzen, Joachim Clos

**Author notes:** ***Correspondence to*** Joachim Clos, Leishmania Genetics Group, Bernhard Nocht Institute for Tropical Medicine, Bernhard Nocht St. 74, D20359 Hamburg; or: Janne Grünebast, Institute for Genome Sciences, School of Medicine, University of Maryland, Baltimore, MD 21201, USA.

## Abstract

*Leishmania major* is a human-pathogenic, obligate parasite and the etiological agent of the most prevalent, cutaneous form of leishmaniasis, which is an important neglected, tropical disease with ∼1.2 Mio new infections per year. *Leishmania*, and the whole order Trypanosomatida, are early eukaryotes with highly diverged gene expression and regulation pathways, setting them apart from their mammalian hosts and from most other eukaryotes. Using precision run-on sequence analysis, we performed a genome-wide mapping and density analysis of RNA polymerases in isolated nuclei of the protozoan parasite *Leishmania major*. We map transcription initiation sites within the chromosomes and correlate them with known sites of chromatin modifications. We confirm continuous, polycistronic RNA synthesis in all RNA polymerase II-dependent gene arrays but find varying RNA polymerase activities in polycistronic transcription units (PTUs), excluding gene-specific transcription regulation, but not PTU-specific variations as possible targets of modulatory pathways. Lastly, we find evidence for transcriptional pausing of all three RNA polymerase classes, hinting at a possible mechanism of transcriptional regulation.

**Significance Statement:** *Leishmania* spp. are pathogens of humans and animals and cause one of the most important neglected tropical diseases. Regulation of gene expression in *Leishmania* but also in the related *Trypanosoma* is radically different from all eukaryotic model organisms, dispensing with regulated, gene-specific transcription, and relying instead on highly regulated translation. Our work sheds light on the initiation, elongation and termination of transcription, maps unidirectional, polycistronic transcription units, provides evidence for transcriptional pausing at or near starting points of RNA synthesis, and quantifies the varying transcription rates of the polycistronic transcription units. Our results will further the understanding of these important pathogens and should provide a valuable ressource for researchers in the field of eukaryotic microbiology.
