## Supplementary material for "Genome-wide Quantification of Polycistronic Transcription in *Leishmania major*": Table S3

# PTU	chromosome	location from	location to	strand	# genes	Mean read coverage Lmj w sarkosyl (1)	Mean read coverage Lmj w sarkosyl (2)	Mean read coverage Lmj w sarkosyl (3)	Mean read coverage Lmj w/o sarkosyl (1)	Mean read coverage Lmj w/o sarkosyl (2)	Mean read coverage Lmj w/o sarkosyl (3)	Ploidy in Reference L. major Friedlin 2021
1	OU755535	3767	78229	lower	32	13.7499	13.4704	12.5965	16.8276	16.7852	15.7752	Diploid
2	OU755535	79201	260875	upper	54	16.8586	16.8738	15.4553	23.4098	23.0857	22.5551	Diploid
3	OU755536	4581	261615	lower	59	14.2184	13.865	13.0151	18.3411	18.074	17.5521	Diploid
4	OU755536	300449	355490	upper	17	14.329	14.2513	13.1522	17.7967	17.4605	17.3784	Diploid
5	OU755537	1252	4185	lower	1	6.07929	7.08254	8.68802	4.8012	5.88215	7.24894	Diploid
6	OU755537	5559	259273	upper	65	13.576	13.3164	12.3073	17.9326	17.5434	17.1855	Diploid
7	OU755537	261545	383877	lower	30	15.4104	15.6779	14.1903	21.5938	21.1562	20.811	Diploid
8	OU755538	4147	139786	upper	47	17.5341	17.1754	15.7504	19.7682	19.5619	18.7653	Diploid
9	OU755538	148811	483663	lower	89	16.5148	16.4615	14.9927	21.6407	21.0116	20.5834	Diploid
10	OU755539	4443	362574	upper	98	15.8757	15.7019	14.3893	21.4342	21.0083	20.5847	Diploid
11	OU755539	371958	387824	lower	8	13.6058	14.2408	13.192	13.6375	14.9218	13.7812	Diploid
12	OU755539	389277	417457	upper	8	11.4603	11.5379	10.9779	13.1961	13.9251	13.191	Diploid
13	OU755539	420208	443003	lower	8	12.6642	12.9181	11.8845	14.2728	14.3873	14.1538	Diploid
14	OU755539	445377	501424	upper	4	18.4935	18.2139	17.7988	24.297	24.7036	24.5432	Diploid
15	OU755540	1340	121740	lower	37	18.5688	18.0474	17.245	20.5214	20.1734	19.784	Diploid
16	OU755540	127955	497365	upper	97	14.9384	14.6529	13.5738	19.926	19.4704	19.0223	Diploid
17	OU755540	498867	506749	lower	4	12.1621	12.7168	12.5126	9.60179	9.93056	9.27454	Diploid
18	OU755540	511538	513466	upper	1	10.577	10.2048	8.8294	8.30002	8.45802	9.36452	Diploid
19	OU755541	3232	5409	lower	1	11.4273	12.0935	11.7367	10.298	10.3015	9.5811	Diploid
20	OU755541	10625	56722	upper	15	14.8907	14.4392	13.7576	16.4217	16.0387	15.7545	Diploid
21	OU755541	61079	208071	lower	34	14.1324	13.7281	12.8112	18.0774	17.7094	17.4055	Diploid
22	OU755541	215795	591869	upper	81	19.0822	18.4813	17.3489	23.894	23.5212	22.9193	Diploid
23	OU755542	3440	350775	upper	83	16.8005	16.2109	15.0704	22.2415	21.9569	21.3567	Diploid
24	OU755542	354498	441115	lower	24	13.0075	12.7813	11.6718	17.1984	16.984	16.5252	Diploid
25	OU755542	452903	526223	upper	24	20.1796	19.7765	18.7	23.7713	23.1978	22.3381	Diploid
26	OU755543	1950	269558	upper	83	15.3087	15.2385	13.9427	18.8694	18.5321	18.0685	Diploid
27	OU755543	276030	402952	lower	31	16.1552	16.0448	14.5922	20.2465	20.0399	19.4629	Diploid
28	OU755543	405116	414327	upper	3	10.3609	10.0164	10.6293	9.19794	9.70116	9.65987	Diploid
29	OU755543	418043	569252	lower	54	16.4844	16.1567	15.1409	19.3138	18.882	18.5846	Diploid
30	OU755544	121	9829	lower	3	18.3428	17.415	17.6254	16.9403	16.2423	16.1263	Diploid
31	OU755544	19135	266425	upper	54	15.9021	15.4216	14.4076	18.8594	18.6507	18.0347	Diploid
32	OU755544	269225	525963	lower	78	14.7935	14.5491	13.5017	18.0845	17.9828	17.6554	Diploid
33	OU755544	527152	559579	upper	11	17.257	16.058	15.8994	14.0452	14.4188	14.2453	Diploid
34	OU755545	1606	581799	upper	135	15.7766	15.2798	14.4973	17.8556	17.6841	17.1566	Diploid
35	OU755546	3086	175348	upper	42	15.2628	14.8936	13.8913	18.9856	18.5006	18.2443	Diploid
36	OU755546	177701	282462	lower	13	12.9912	12.1943	11.667	13.2116	13.2023	12.7855	Diploid
37	OU755546	293017	622391	upper	75	23.7832	22.9648	21.5688	34.8328	34.5732	33.4914	Diploid
38	OU755547	1957	135543	lower	43	23.4646	22.5489	21.1633	26.6389	26.0647	25.6199	Diploid
39	OU755547	141220	227326	upper	25	22.2953	21.8367	20.5052	26.7735	26.7784	25.9315	Diploid
40	OU755547	228610	636830	lower	101	18.0572	17.6809	16.3553	21.6756	21.385	20.8452	Diploid
41	OU755547	638677	646989	upper	3	12.1652	12.2014	13.131	9.88658	10.4556	10.105	Diploid
42	OU755548	2867	153314	upper	47	14.2647	13.9729	12.8817	16.5552	16.3173	16.1268	Diploid
43	OU755548	166683	439346	lower	63	18.5919	17.8999	16.8108	21.4075	20.9449	20.4268	Diploid
44	OU755548	441532	635636	upper	48	18.9702	18.4442	17.1953	26.8371	26.3413	25.537	Diploid
45	OU755549	1209	87350	lower	25	16.5419	15.968	15.203	16.8677	17.0056	16.3735	Diploid
46	OU755549	88404	339000	upper	49	15.1488	14.6211	13.9353	23.3465	22.9357	22.3378	Diploid
47	OU755549	347164	654085	lower	99	17.448	17.0346	15.8533	21.8513	21.1357	20.6269	Diploid
48	OU755549	655761	657392	upper	1	6.80831	12.1229	13.2077	5.10472	7.68115	10.9239	Diploid
49	OU755550	1648	335003	lower	93	17.1597	16.7593	15.6443	20.8665	20.6162	20.1712	Diploid
50	OU755550	344008	455217	upper	25	13.4254	13.1743	12.4364	16.7341	16.5285	16.2119	Diploid
51	OU755550	456163	646454	lower	42	21.0874	21.1348	19.1057	28.0692	27.574	26.8079	Diploid
52	OU755550	649377	712246	upper	15	15.9583	15.7917	14.4608	18.4482	17.7628	17.4461	Diploid
53	OU755551	4072	424125	lower	108	14.6758	14.4238	13.3322	17.1443	17.0188	16.4928	Diploid
54	OU755551	425762	691348	upper	63	15.3046	14.9152	13.9446	18.8968	18.5728	18.0626	Diploid
55	OU755552	1145	229035	lower	57	15.9489	15.1369	14.611	17.024	16.8664	16.4937	Diploid
56	OU755552	230956	734096	upper	117	16.6997	16.1577	15.0343	19.4693	19.2979	18.7021	Diploid
57	OU755553	1081	61069	lower	22	23.9918	22.5798	21.4807	24.2604	23.5777	22.951	Diploid
58	OU755553	68593	727425	upper	169	16.0765	15.6133	14.65	19.0433	18.7991	18.3149	Diploid
59	OU755554	969	96655	lower	26	12.3459	12.127	11.2289	13.4094	13.23	12.8788	Diploid
60	OU755554	97974	652250	upper	120	15.4546	15.0548	14.0198	18.0021	17.8891	17.2958	Diploid
61	OU755554	653748	736320	lower	30	15.0321	15.0933	13.9751	17.5164	17.0071	16.7815	Diploid
62	OU755555	4530	6974	lower	1	11.9265	12.0194	11.8683	13.4201	13.9151	14.4115	Diploid
63	OU755555	10086	164872	upper	55	16.9327	16.5939	15.2674	20.0602	19.5675	19.2838	Diploid
64	OU755555	166695	223228	lower	20	13.9875	13.7301	12.8572	16.3069	16.2009	15.485	Diploid
65	OU755555	230693	448150	upper	56	18.7922	18.3057	17.0761	22.9325	22.5745	21.8071	Diploid
66	OU755555	449815	737783	lower	78	15.9342	15.4558	14.3335	19.041	18.6465	18.1118	Diploid
67	OU755555	739385	777255	upper	17	17.5428	16.8745	16.6968	17.0356	16.9709	16.5818	Diploid
68	OU755556	2389	320882	lower	77	19.6818	19.0438	17.882	21.9529	21.6463	21.0401	Diploid
69	OU755556	323028	507184	upper	43	14.8907	14.4923	13.4308	19.3741	19.061	18.5547	Diploid
70	OU755556	508122	611515	lower	25	15.8817	15.429	14.5955	20.8703	20.8371	20.3928	Diploid
71	OU755556	617690	692473	upper	21	17.5178	16.905	16.2127	18.5663	18.4002	18.0061	Diploid
72	OU755557	2231	225573	upper	67	24.4525	23.7271	22.2216	26.909	26.8486	26.1239	Triploid
73	OU755557	228810	544888	lower	70	24.4326	23.6733	22.074	27.5562	27.5405	26.5752	Triploid
74	OU755557	550250	764114	upper	60	22.5542	22.151	20.5795	26.4446	26.1937	25.2084	Triploid
75	OU755558	3572	622522	upper	170	14.0532	13.8058	12.8289	16.3622	16.1955	15.759	Diploid
76	OU755558	627002	838293	lower	70	16.2225	15.9164	14.6596	18.0005	17.5927	17.2505	Diploid
77	OU755558	839532	840947	upper	1	4.90517	5.42674	7.72104	2.76914	5.03596	6.71118	Diploid
78	OU755559	2097	258466	lower	77	17.2269	16.5841	15.5904	19.4023	18.8913	18.4169	Diploid
79	OU755559	261019	414506	upper	40	16.9131	16.6852	15.3883	19.8312	19.6203	19.1496	Diploid
80	OU755559	417034	820133	lower	115	15.7233	15.4829	14.2536	19.3396	18.991	18.7387	Diploid
81	OU755559	821496	900840	upper	31	14.1369	13.5979	13.1246	14.5764	14.4367	13.845	Diploid
82	OU755560	1268	305249	lower	101	17.1985	16.7305	15.7832	19.7417	19.434	18.8292	Diploid
83	OU755560	306723	1069357	upper	178	15.2324	14.9294	13.9062	18.7205	18.4195	17.9855	Diploid
84	OU755561	2723	68761	lower	28	16.8662	16.0522	15.3804	17.2779	16.9376	16.5521	Diploid
85	OU755561	72397	377819	upper	62	13.1719	12.8546	12.0596	15.2397	14.9437	14.5891	Diploid
86	OU755561	390144	537127	lower	37	20.4277	19.633	18.6696	23.0617	22.8609	22.0148	Diploid
87	OU755561	538943	720500	upper	47	17.2051	16.4217	15.5301	19.1185	18.7674	18.0891	Diploid
88	OU755561	723739	996906	lower	69	13.9046	13.4506	12.5759	17.3261	16.9918	16.552	Diploid
89	OU755561	1029452	1095307	upper	25	14.3334	14.1571	13.1083	17.4896	17.142	16.8886	Diploid
90	OU755562	3156	111626	upper	35	14.8942	14.3457	13.5637	15.1684	14.9338	14.7255	Diploid
91	OU755562	112247	280190	lower	43	16.2962	15.5861	14.7231	17.2936	17.0248	16.4754	Diploid
92	OU755562	281281	587104	upper	88	15.1213	14.5934	13.6419	16.7898	16.4985	16.0953	Diploid
93	OU755562	596189	821131	lower	55	14.7833	14.4542	13.3582	17.1317	17.0013	16.4077	Diploid
94	OU755562	825499	1038897	upper	63	19.1078	18.6268	17.3209	22.1152	21.6915	21.0365	Diploid
95	OU755562	1039553	1163469	lower	40	19.3956	18.9845	17.6298	23.8981	23.1516	23.0542	Diploid
96	OU755563	1080	338787	lower	95	16.7848	16.2656	15.1502	19.1935	19.0321	18.5092	Diploid
97	OU755563	344919	637890	upper	55	16.1503	15.4155	14.6337	17.3995	17.3305	16.9098	Diploid
98	OU755563	642272	1038708	lower	98	17.1799	16.5334	15.5258	18.6744	18.5135	17.989	Diploid
99	OU755563	1040260	1215434	upper	53	19.1272	18.1999	17.263	19.8294	19.5971	19.0114	Diploid
100	OU755564	3286	227262	lower	74	16.5095	16.1458	15.1065	18.6165	18.1671	17.7787	Diploid
101	OU755564	232303	836947	upper	181	14.7709	14.3259	13.4105	17.2028	17.0269	16.5059	Diploid
102	OU755564	837885	1275100	lower	118	17.4035	16.7899	15.8463	19.0279	18.8594	18.2338	Diploid
103	OU755564	1278984	1454448	upper	55	19.1296	18.1618	17.355	19.6917	19.3938	18.811	Diploid
104	OU755565	2903	1503553	lower	349	26.5427	25.6075	24.2667	29.6022	29.1925	28.4769	Tetraploid
105	OU755565	1505232	1512267	upper	3	19.9009	19.755	22.2902	17.6881	18.0142	18.7311	Tetraploid
106	OU755566	1518	180671	lower	51	18.4198	17.8995	16.8767	20.0538	19.6236	19.323	Diploid
107	OU755566	182577	535700	upper	94	18.5111	17.7128	16.7816	20.1121	19.9071	19.3596	Diploid
108	OU755566	539886	1172101	lower	173	13.9958	13.5635	12.7324	15.7734	15.4978	15.0948	Diploid
109	OU755566	1179167	1579123	upper	110	17.9353	17.346	16.2279	19.9299	19.607	19.2073	Diploid
110	OU755567	787	252677	lower	74	15.4936	15.1009	14.0862	17.3334	17.0334	16.8037	Diploid
111	OU755567	255683	773887	upper	133	15.3928	14.8827	14.1069	17.0533	16.8411	16.4729	Diploid
112	OU755567	774328	784810	lower	3	10.2588	11.0761	10.9028	8.72241	9.60909	9.64171	Diploid
113	OU755567	785973	1548846	upper	159	14.5658	14.071	13.3733	16.9499	16.7307	16.3984	Diploid
114	OU755568	5069	5989	lower	1	10.7632	14.2658	20.726	7.38131	9.98028	13.0404	Diploid
115	OU755568	7891	298095	upper	71	15.0031	14.6381	13.5515	17.0921	16.8893	16.3729	Diploid
116	OU755568	304187	322330	lower	2	12.7799	12.3834	12.0769	21.8041	23.2201	23.6844	Diploid
117	OU755568	327655	474059	upper	39	15.3431	14.6391	14.0194	15.8695	15.914	15.4877	Diploid
118	OU755568	476125	1086565	lower	141	15.5091	14.9936	14.1197	19.1085	18.9483	18.4114	Diploid
119	OU755568	1092823	1804027	upper	219	16.2437	15.5949	14.8127	17.6548	17.3625	16.9858	Diploid
120	OU755569	3508	45581	lower	19	16.0265	15.2575	15.2047	13.5754	13.6341	13.8021	Diploid
121	OU755569	47976	559642	upper	128	26.7468	25.4993	25.4309	32.7569	31.6672	30.8694	Diploid
122	OU755569	565917	653804	lower	26	13.4391	13.4345	12.3702	14.8407	14.8004	14.3426	Diploid
123	OU755569	656898	989051	upper	86	16.8615	16.0982	15.3044	18.0873	17.9491	17.5049	Diploid
124	OU755569	989865	1461539	lower	134	16.514	15.8089	14.932	17.5187	17.2735	16.8157	Diploid
125	OU755569	1463047	2031316	upper	149	15.626	14.9388	14.342	16.152	15.9155	15.7136	Diploid
126	OU755570	9591	170953	lower	59	18.9757	18.2074	17.3674	19.7476	19.4965	18.9271	Diploid
127	OU755570	172042	505455	upper	84	17.6004	16.8026	15.9172	19.0678	18.73	18.2925	Diploid
128	OU755570	511744	794326	lower	65	23.3954	22.5987	21.1189	26.3603	26.0374	25.2825	Diploid
129	OU755570	795588	1068936	upper	67	15.7388	15.113	14.1498	17.2719	16.8786	16.4747	Diploid
130	OU755570	1072705	1464912	lower	121	16.5882	16.2747	15.1569	17.9904	17.8879	17.407	Diploid
131	OU755570	1465735	1942309	upper	130	15.3967	14.8264	13.9374	16.5738	16.3248	15.8943	Diploid
132	OU755570	1943749	2746206	lower	230	16.5622	15.8923	15.0302	17.94	17.6494	17.1965	Diploid
